# Ascending inputs to inferior colliculus subdivisions reveal pathway-specific hybrid organization in the external cortex

**DOI:** 10.64898/2026.05.09.724030

**Authors:** Hailey C. Acosta, Michellee M. Garcia, Melanie Andrade-Muñoz, Michael R. Kasten, Paul B. Manis, Hiroyuki K. Kato

## Abstract

The inferior colliculus (IC) is a major hub of the auditory system, integrating ascending inputs from auditory and non-auditory brainstem nuclei before relaying information to the thalamus, and ultimately, the cortex. The IC is classically divided into the central nucleus (CIC) and surrounding shell regions, including the external (ECIC) and dorsal (DCIC) cortices. Although numerous tracing studies have described ascending inputs to the IC, most have either treated the IC as a uniform structure or distinguished only core and shell regions, leaving potential heterogeneity within the shell unresolved. Here, we performed retrograde tracing from distinct subdivisions of the mouse IC to compare their ascending input organization. By systematically targeting the CIC, DCIC, and both rostral and caudal ECIC and registering labeled neurons to a standardized brain atlas, we quantified input neurons across auditory and non-auditory brainstem structures. The CIC exhibited input patterns largely consistent with canonical pathways. In contrast, the DCIC received greater input from paralemniscal, periolivary, and non-auditory nuclei. Notably, the ECIC did not simply receive DCIC-like inputs or occupy an intermediate position between CIC and DCIC. Instead, it displayed a pathway-specific hybrid organization: inputs from the nuclei of the lateral lemniscus and superior olivary complex were largely CIC-like, whereas inputs from the cochlear nucleus and non-auditory regions resembled those of the DCIC. Furthermore, rostral and caudal ECIC showed overlapping but distinct input patterns. Together, these results reveal heterogeneous ascending connectivity across IC subdivisions and identify the ECIC as a hybrid interface that bridges CIC-like and DCIC-like ascending pathways.

**Significance Statement:** The inferior colliculus is often divided into a lemniscal core and nonlemniscal shell, but whether shell subdivisions share a common ascending input organization has not been directly tested. By systematically mapping ascending inputs to the central nucleus, dorsal cortex, and rostral and caudal external cortex, we show that the shell regions are not uniform. Instead, the external cortex combines core-like inputs from the nuclei of the lateral lemniscus and the superior olivary complex with dorsal cortex-like inputs from the cochlear nucleus and non-auditory regions. These findings revise the classical core-versus-shell framework and provide an anatomical basis for parallel midbrain pathways, in which the external cortex is positioned for fast auditory signaling while simultaneously receiving contextual and multisensory modulation.
