## Supplementary Table 1 for "Ascending inputs to inferior colliculus subdivisions reveal pathway-specific hybrid organization in the external cortex"

### Sheet: Sheet1
Summary of statistical tests
n: 5 CIC, 4 rostral ECIC, 5 caudal ECIC, and 4 DCIC injections
Figure 2
Figure 2G	Pons
	IC subdivisions	One-way ANOVA	p = 0.0023
	CIC vs. rECIC	Tukey's HSD	p = 0.0161
	CIC vs. cECIC	Tukey's HSD	p = 0.6838
	CIC vs. DCIC	Tukey's HSD	p = 0.0039
	rECIC vs. cECIC	Tukey's HSD	p = 0.1118
	rECICvs. DCIC	Tukey's HSD	p = 0.8916
	cECIC vs. DCIC	Tukey's HSD	p = 0.0288
	Medulla
	IC subdivisions	One-way ANOVA	p = 0.0133
	CIC vs. rECIC	Tukey's HSD	p = 0.0420
	CIC vs. cECIC	Tukey's HSD	p = 0.0849
	CIC vs. DCIC	Tukey's HSD	p = 0.0153
	rECIC vs. cECIC	Tukey's HSD	p = 0.9481
	rECICvs. DCIC	Tukey's HSD	p = 0.9556
	cECIC vs. DCIC	Tukey's HSD	p = 0.7098
	Midbrain
	IC subdivisions	One-way ANOVA	p = 1.43*10E-4
	CIC vs. rECIC	Tukey's HSD	p = 2.28*10E-4
	CIC vs. cECIC	Tukey's HSD	p = 0.0238
	CIC vs. DCIC	Tukey's HSD	p = 5.56*10E-4
	rECIC vs. cECIC	Tukey's HSD	p = 0.0713
	rECICvs. DCIC	Tukey's HSD	p = 0.9615
	cECIC vs. DCIC	Tukey's HSD	p = 0.1706
	Fiber tracts
	IC subdivisions	One-way ANOVA	p = 2.17*10E-4
	CIC vs. rECIC	Tukey's HSD	p = 0.3705
	CIC vs. cECIC	Tukey's HSD	p = 0.4657
	CIC vs. DCIC	Tukey's HSD	p = 1.45*10E-4
	rECIC vs. cECIC	Tukey's HSD	p = 0.9930
	rECICvs. DCIC	Tukey's HSD	p = 0.0045
	cECIC vs. DCIC	Tukey's HSD	p = 0.0018
Figure 4
Figure 4B	DLL
	IC subdivisions	One-way ANOVA	p = 0.0876	F(3,14) = 2.67
	ILL
	IC subdivisions	One-way ANOVA	p = 0.0184	F(3,14) = 4.67
	CIC vs. rECIC	Tukey's HSD	p = 0.4511
	CIC vs. cECIC	Tukey's HSD	p = 0.5550
	CIC vs. DCIC	Tukey's HSD	p = 0.2016
	rECIC vs. cECIC	Tukey's HSD	p = 0.0625
	rECICvs. DCIC	Tukey's HSD	p = 0.9463
	cECIC vs. DCIC	Tukey's HSD	p = 0.0215
	VLL
	IC subdivisions	One-way ANOVA	p = 1.18*10E-4	F(3,14) = 15.01
	CIC vs. rECIC	Tukey's HSD	p = 0.2379
	CIC vs. cECIC	Tukey's HSD	p = 0.0510
	CIC vs. DCIC	Tukey's HSD	p = 6.03*10E-5
	rECIC vs. cECIC	Tukey's HSD	p = 0.8790
	rECICvs. DCIC	Tukey's HSD	p = 0.0030
	cECIC vs. DCIC	Tukey's HSD	p = 0.0078
	PL
	IC subdivisions	One-way ANOVA	p = 0.0035	F(3,14) = 7.31
	CIC vs. rECIC	Tukey's HSD	p = 0.8894
	CIC vs. cECIC	Tukey's HSD	p = 0.9706
	CIC vs. DCIC	Tukey's HSD	p = 0.0078
	rECIC vs. cECIC	Tukey's HSD	p = 0.6780
	rECICvs. DCIC	Tukey's HSD	p = 0.0407
	cECIC vs. DCIC	Tukey's HSD	p = 0.0035
	ll
	IC subdivisions	One-way ANOVA	p = 8.72*10E-4	F(3,14) = 10.02
	CIC vs. rECIC	Tukey's HSD	p = 0.1463
	CIC vs. cECIC	Tukey's HSD	p = 0.5063
	CIC vs. DCIC	Tukey's HSD	p = 5.44*10E-4
	rECIC vs. cECIC	Tukey's HSD	p = 0.7770
	rECICvs. DCIC	Tukey's HSD	p = 0.0525
	cECIC vs. DCIC	Tukey's HSD	p = 0.0065
	MPL
	IC subdivisions	One-way ANOVA	p = 0.6054	F(3,14) = 0.63
	PLV
	IC subdivisions	One-way ANOVA	p = 0.0408	F(3,14) = 3.60
	CIC vs. rECIC	Tukey's HSD	p = 0.2666
	CIC vs. cECIC	Tukey's HSD	p = 0.9859
	CIC vs. DCIC	Tukey's HSD	p = 0.4706
	rECIC vs. cECIC	Tukey's HSD	p = 0.1619
	rECICvs. DCIC	Tukey's HSD	p = 0.0276
	cECIC vs. DCIC	Tukey's HSD	p = 0.6565
Figure 6
Figure 6B	LSO
	IC subdivisions	One-way ANOVA	p = 0.0020	F(3,14) = 8.36
	CIC vs. rECIC	Tukey's HSD	p = 1.0000
	CIC vs. cECIC	Tukey's HSD	p = 0.6735
	CIC vs. DCIC	Tukey's HSD	p = 0.0112
	rECIC vs. cECIC	Tukey's HSD	p = 0.7179
	rECICvs. DCIC	Tukey's HSD	p = 0.0157
	cECIC vs. DCIC	Tukey's HSD	p = 0.0015
	MSO
	IC subdivisions	One-way ANOVA	p = 0.2501	F(3,14) = 1.53
	CAT
	IC subdivisions	One-way ANOVA	p = 3.69*10E-4	F(3,14) = 11.99
	CIC vs. rECIC	Tukey's HSD	p = 0.9918
	CIC vs. cECIC	Tukey's HSD	p = 0.3591
	CIC vs. DCIC	Tukey's HSD	p = 0.0045
	rECIC vs. cECIC	Tukey's HSD	p = 0.5646
	rECICvs. DCIC	Tukey's HSD	p = 0.0041
	cECIC vs. DCIC	Tukey's HSD	p = 0.0002
	SPO
	IC subdivisions	One-way ANOVA	p = 0.6500	F(3,14) = 0.56
	VPO
	IC subdivisions	One-way ANOVA	p = 0.0496	F(3,14) = 3.35
	CIC vs. rECIC	Tukey's HSD	p = 1.0000
	CIC vs. cECIC	Tukey's HSD	p = 0.6581
	CIC vs. DCIC	Tukey's HSD	p = 0.0582
	rECIC vs. cECIC	Tukey's HSD	p = 0.6895
	rECICvs. DCIC	Tukey's HSD	p = 0.0740
	cECIC vs. DCIC	Tukey's HSD	p = 0.3476
	DPO
	IC subdivisions	One-way ANOVA	p = 0.0055	F(3,14) = 6.51
	CIC vs. rECIC	Tukey's HSD	p = 0.0395
	CIC vs. cECIC	Tukey's HSD	p = 0.9999
	CIC vs. DCIC	Tukey's HSD	p = 0.4840
	rECIC vs. cECIC	Tukey's HSD	p = 0.0353
	rECICvs. DCIC	Tukey's HSD	p = 0.0039
	cECIC vs. DCIC	Tukey's HSD	p = 0.5184
Figure 8
Figure 8B	VCA
	IC subdivisions	One-way ANOVA	p = 1.19*10E-4	F(3,14) = 14.98
	CIC vs. rECIC	Tukey's HSD	p = 0.0048
	CIC vs. cECIC	Tukey's HSD	p = 5.25*10E-4
	CIC vs. DCIC	Tukey's HSD	p = 1.63*10E-4
	rECIC vs. cECIC	Tukey's HSD	p = 0.8065
	rECICvs. DCIC	Tukey's HSD	p = 0.3227
	cECIC vs. DCIC	Tukey's HSD	p = 0.7633
	VCP
	IC subdivisions	One-way ANOVA	p = 0.4401	F(3,14) = 0.96
	DC
	IC subdivisions	One-way ANOVA	p = 1.79*10E-5	F(3,14) = 21.20
	CIC vs. rECIC	Tukey's HSD	p = 0.0016
	CIC vs. cECIC	Tukey's HSD	p = 2.12*10E-4
	CIC vs. DCIC	Tukey's HSD	p = 1.57*10E-5
	rECIC vs. cECIC	Tukey's HSD	p = 0.8501
	rECICvs. DCIC	Tukey's HSD	p = 0.0845
	cECIC vs. DCIC	Tukey's HSD	p = 0.2525
Figure 9
Figure 9D	SC
	IC subdivisions	One-way ANOVA	p = 0.0025	F(3,14) = 7.93
	CIC vs. rECIC	Tukey's HSD	p = 0.0017
	CIC vs. cECIC	Tukey's HSD	p = 0.0307
	CIC vs. DCIC	Tukey's HSD	p = 0.2935
	rECIC vs. cECIC	Tukey's HSD	p = 0.3503
	rECICvs. DCIC	Tukey's HSD	p = 0.0708
	cECIC vs. DCIC	Tukey's HSD	p = 0.6712
	PAG
	IC subdivisions	One-way ANOVA	p = 0.0013	F(3,14) = 9.19
	CIC vs. rECIC	Tukey's HSD	p = 6.45*10E-4
	CIC vs. cECIC	Tukey's HSD	p = 0.1097
	CIC vs. DCIC	Tukey's HSD	p = 0.2352
	rECIC vs. cECIC	Tukey's HSD	p = 0.0496
	rECICvs. DCIC	Tukey's HSD	p = 0.0368
	cECIC vs. DCIC	Tukey's HSD	p = 0.9873
	VeCb
	IC subdivisions	One-way ANOVA	p = 0.0985	F(3,14) = 2.54
	PB
	IC subdivisions	One-way ANOVA	p = 0.0786	F(3,14) = 2.80
	CnF
	IC subdivisions	One-way ANOVA	p = 0.5035	F(3,14) = 0.82
	MBRN
	IC subdivisions	One-way ANOVA	p = 0.3635	F(3,14) = 1.15
	PTg
	IC subdivisions	One-way ANOVA	p = 0.6316	F(3,14) = 0.59
	LDT
	IC subdivisions	One-way ANOVA	p = 0.4596	F(3,14) = 0.91
	Sp5
	IC subdivisions	One-way ANOVA	p = 7.34*10E-7	F(3,14) = 36.36
	CIC vs. rECIC	Tukey's HSD	p = 2.61*10E-6
	CIC vs. cECIC	Tukey's HSD	p = 0.9996
	CIC vs. DCIC	Tukey's HSD	p = 0.9970
	rECIC vs. cECIC	Tukey's HSD	p = 2.30*10E-6
	rECICvs. DCIC	Tukey's HSD	p = 3.73*10E-6
	cECIC vs. DCIC	Tukey's HSD	p = 0.9995
	LPGi
	IC subdivisions	One-way ANOVA	p = 0.0103	F(3,14) = 5.52
	CIC vs. rECIC	Tukey's HSD	p = 0.0261
	CIC vs. cECIC	Tukey's HSD	p = 1.0000
	CIC vs. DCIC	Tukey's HSD	p = 0.1211
	rECIC vs. cECIC	Tukey's HSD	p = 0.0273
	rECICvs. DCIC	Tukey's HSD	p = 0.8512
	cECIC vs. DCIC	Tukey's HSD	p = 0.1261
	LC
	IC subdivisions	One-way ANOVA	p = 0.8211	F(3,14) = 0.31
	me5
	IC subdivisions	One-way ANOVA	p = 0.0621	F(3,14) = 3.08
	SNR
	IC subdivisions	One-way ANOVA	p = 0.1072	F(3,14) = 2.44
	RIs
	IC subdivisions	One-way ANOVA	p = 0.0038	F(3,14) = 7.16
	CIC vs. rECIC	Tukey's HSD	p = 0.0034
	CIC vs. cECIC	Tukey's HSD	p = 0.9176
	CIC vs. DCIC	Tukey's HSD	p = 0.7113
	rECIC vs. cECIC	Tukey's HSD	p = 0.0107
	rECICvs. DCIC	Tukey's HSD	p = 0.0356
	cECIC vs. DCIC	Tukey's HSD	p = 0.9645
	PPy
	IC subdivisions	One-way ANOVA	p = 0.1671	F(3,14) = 1.96
